# Comparative genomics of abiotic stress response in Norway spruce and Scots pine

**DOI:** 10.64898/2026.08.03.742458

**Authors:** Elena M van Zalen, Camilla Canovi, Vikash Kumar, Ellen Dimmen Chapple, David Castro, Sonja Viljamaa, Torgeir R Hvidsten, Vaughan Hurry, Nathaniel R Street

**Affiliations:** Umeå Plant Science Centre (UPSC), Department of Plant Physiology, Umeå University, 901 83 Umeå, Sweden; Faculty of Chemistry, Biotechnology and Food Science, Norwegian University of Life Sciences, 1433 Ås, Norway; Umeå Plant Science Centre (UPSC), Department of Forest Genetics and Plant Physiology, Swedish University of Agricultural Sciences, 901 83 Umeå, Sweden; Science for Life Laboratory, Department of Plant Physiology, Umeå University, 901 83 Umeå, Sweden

**Author notes:** Corresponding author: Nathaniel Street, Umeå Plant Science Centre (UPSC), Department of Plant Physiology, Umeå University, 901 83 Umeå, Sweden.

## Abstract

Norway spruce (*Picea abies*) and Scots pine (*Pinus sylvestris*) are dominant boreal forest species with globally important contributions to carbon capture and storage and sustain an extensive forestry industry. Both species have adapted to cold and episodic drought, yet each occupies a distinct ecological niche. How conserved their stress responses are, which features are lineage-specific, and how far mechanisms known from herbaceous angiosperms apply, remain open questions of importance in the face of ongoing climate change. We profiled roots and needles of both species under drought and cold, combining differential expression with an orthology-aware comparative co-expression framework that places each gene on a conservation–divergence gradient. Differential expression was largely organ- and stress-specific, yet cross-species overlap at the orthogroup level was extensive and increased with stress intensity. Comparative co-expression recovered a further conserved regulatory backbone that per-timepoint differential expression did not resolve, enriched for abscisic-acid-centred signalling, oxidative and osmotic-stress responses and growth suppression, and containing canonical stress response transcription-factor families including NAC, WRKY and bZIP/ABF. The breadth of co-expression conservation for a gene was coupled to purifying selection on its coding sequence and to network connectivity. Additionally, segmental duplicates shared between the species were enriched among conserved drought circuits, whereas lineage-specific duplicates were enriched among genes lacking conserved co-expression. Regulatory conservation and genome architecture thus describe a single conservation–divergence axis, providing an evolution-anchored criterion that helps separate candidate core regulators (which are conserved, network-central and constrained) from reactive change that differential expression alone cannot resolve.

**Significance statement:** Cold and drought are recurring threats to boreal forests, yet how conifers coordinate their responses, and how much of that response is evolutionarily conserved, has been difficult to establish. Comparing Norway spruce and Scots pine, two species separated by a deep evolutionary divergence, we show that the genes whose co-expression is most broadly conserved between the species are also those under the strongest purifying selection on their protein-coding sequences. As these two species diverged so long ago, this conserved regulatory core stands out as an evolutionary signal that simple comparisons of differentially expressed genes fail to capture. The approach provides an evolution-anchored way to distinguish genes central to the stress response from lineage-specific or reactive change.
