## Supplementary Table S3 for "Comparative genomics of abiotic stress response in Norway spruce and Scots pine"

### Sheet: Sheet 1
sampling_point	timepoint	spruce_DEG_OGs	pine_DEG_OGs	shared	jaccard	fold_enrichment	P	low_power
cold_needle	5C_6h	38	533	27	0.05	15.92	1.39e-28	FALSE
cold_needle	5C_24h	181	516	101	0.169	12.92	2.08e-91	FALSE
cold_needle	5C_3d	349	973	203	0.181	7.14	1.51e-133	FALSE
cold_needle	5C_10d	1308	1369	658	0.326	4.39	9.09081e-322	FALSE
cold_needle	neg5C_6h	1189	1261	572	0.305	4.56	6.72e-282	FALSE
cold_needle	neg5C_24h	1174	1160	540	0.301	4.74	1.45e-273	FALSE
cold_needle	neg5C_3d	1361	1442	686	0.324	4.17	1.25987e-320	FALSE
cold_needle	neg5C_10d	1346	1680	765	0.338	4.04	0	FALSE
cold_root	5C_6h	17	49	3	0.048	43.01	4.24e-05	FALSE
cold_root	5C_24h	170	175	36	0.117	14.45	4.34e-32	FALSE
cold_root	5C_3d	511	406	148	0.192	8.52	2.01e-102	FALSE
cold_root	5C_10d	1013	342	193	0.166	6.65	1.12e-119	FALSE
cold_root	neg5C_6h	782	895	349	0.263	5.96	8.13e-203	FALSE
cold_root	neg5C_24h	948	868	389	0.273	5.65	2.24e-219	FALSE
cold_root	neg5C_3d	1222	994	483	0.279	4.75	1.62e-240	FALSE
cold_root	neg5C_10d	1239	1301	560	0.283	4.15	1.14e-247	FALSE
drought_needle	60%	52	51	3	0.03	13.51	0.0014	FALSE
drought_needle	40%	58	35	2	0.022	11.77	0.0124	FALSE
drought_needle	30%	54	199	6	0.024	6.67	0.000263	FALSE
drought_needle	30%7d	8	38	0	0	0	1	TRUE
drought_needle	Collapse	489	1071	277	0.216	6.32	4.07e-169	FALSE
drought_needle	C2d	722	877	345	0.275	6.51	2.46e-216	FALSE
drought_needle	Rehydrate	28	31	0	0	0	1	FALSE
drought_root	60%	7	194	1	0.005	8.79	0.108	TRUE
drought_root	40%	30	262	13	0.047	19.75	1.74e-14	FALSE
drought_root	30%	288	654	157	0.2	9.96	8.43e-125	FALSE
drought_root	30%7d	170	320	66	0.156	14.49	2.2e-60	FALSE
drought_root	Collapse	1627	1766	1042	0.443	4.33	0	FALSE
drought_root	C2d	2314	1731	1229	0.436	3.66	0	FALSE
drought_root	Rehydrate	503	228	80	0.123	8.33	5.95e-53	FALSE
