## Supplementary Table S4 for "Comparative genomics of abiotic stress response in Norway spruce and Scots pine"

### Sheet: S4
Supplementary Table S4. Gene Ontology enrichment of the genes in the conserved cross-species co-expressolog sets (co-expressologs conserved between Norway spruce and Scots pine), split by stress (cold, drought) and direction of regulation (up, down). Enrichment was tested with topGO using the weight01 algorithm and Fisher's exact test; because the weight01 algorithm accounts for the dependency st…
Stress	Direction	Ontology	GO ID	Term	Annotated	Significant	Expected	p (topGO weight01, Fisher's exact)	Plant consistency	Genes
cold	down	CC	GO:0000347	THO complex	11	3	0.13	0.00024	plant-consistent	302
cold	down	CC	GO:0097708	intracellular vesicle	615	6	7.13	0.00041	plant-consistent	302
cold	down	BP	GO:0010067	procambium histogenesis	44	4	0.52	0.0018	plant-consistent	302
cold	down	MF	GO:0030599	pectinesterase activity	103	6	1.27	0.0018	plant-consistent	302
cold	down	CC	GO:0042555	MCM complex	6	2	0.07	0.00194	plant-consistent	302
cold	down	BP	GO:0042326	negative regulation of phosphorylation	53	3	0.63	0.002	plant-consistent	302
cold	down	CC	GO:0048226	Casparian strip	22	3	0.25	0.00201	plant-consistent	302
cold	down	BP	GO:0045477	regulation of nurse cell apoptotic process	7	2	0.08	0.0028	cross-kingdom (absent from Arabidopsis GO)	302
cold	down	BP	GO:0070613	regulation of protein processing	8	2	0.09	0.0037	cross-kingdom (absent from Arabidopsis GO)	302
cold	down	BP	GO:1905879	regulation of oogenesis	8	2	0.09	0.0037	cross-kingdom (absent from Arabidopsis GO)	302
cold	down	BP	GO:0005975	carbohydrate metabolic process	1157	22	13.67	0.004	plant-consistent	302
cold	down	BP	GO:0042545	cell wall modification	242	8	2.86	0.0048	plant-consistent	302
cold	down	MF	GO:0004557	alpha-galactosidase activity	10	2	0.12	0.0064	plant-consistent	302
cold	down	BP	GO:0006275	regulation of DNA replication	83	4	0.98	0.0071	plant-consistent	302
cold	down	BP	GO:0009143	nucleoside triphosphate catabolic process	11	2	0.13	0.0071	plant-consistent	302
cold	down	BP	GO:0032392	DNA geometric change	66	4	0.78	0.0077	cross-kingdom (absent from Arabidopsis GO)	302
cold	down	CC	GO:0005886	plasma membrane	4206	64	48.75	0.00944	plant-consistent	302
cold	down	MF	GO:0047429	nucleoside triphosphate diphosphatase activity	13	2	0.16	0.0109	plant-consistent	302
cold	down	BP	GO:0015995	chlorophyll biosynthetic process	61	3	0.72	0.0115	plant-consistent	302
cold	down	BP	GO:0042659	regulation of cell fate specification	14	2	0.17	0.0115	plant-consistent	302
cold	down	MF	GO:0046910	pectinesterase inhibitor activity	71	4	0.88	0.0116	plant-consistent	302
cold	down	MF	GO:0004672	protein kinase activity	2294	33	28.38	0.0118	plant-consistent	302
cold	down	BP	GO:0010588	cotyledon vascular tissue pattern formation	76	4	0.9	0.0126	plant-consistent	302
cold	down	BP	GO:0010206	photosystem II repair	15	2	0.18	0.0132	plant-consistent	302
cold	down	BP	GO:0009638	phototropism	15	2	0.18	0.0132	plant-consistent	302
cold	down	BP	GO:1900865	chloroplast RNA modification	88	5	1.04	0.0141	plant-consistent	302
cold	down	MF	GO:0003688	DNA replication origin binding	15	2	0.19	0.0144	plant-consistent	302
cold	down	MF	GO:0016157	sucrose synthase activity	15	2	0.19	0.0144	plant-consistent	302
cold	down	BP	GO:0030174	regulation of DNA-templated DNA replication initiation	16	2	0.19	0.015	plant-consistent	302
cold	down	BP	GO:0010305	leaf vascular tissue pattern formation	125	5	1.48	0.0165	plant-consistent	302
cold	down	BP	GO:0009911	positive regulation of flower development	85	4	1	0.0183	plant-consistent	302
cold	down	BP	GO:0043086	negative regulation of catalytic activity	209	8	2.47	0.0221	plant-consistent	302
cold	down	BP	GO:0045229	external encapsulating structure organization	643	12	7.6	0.0232	cross-kingdom (absent from Arabidopsis GO)	302
cold	down	MF	GO:0046872	metal ion binding	2721	33	33.66	0.0232	plant-consistent	302
cold	down	BP	GO:1900140	regulation of seedling development	119	2	1.41	0.0235	plant-consistent	302
cold	down	BP	GO:0010089	xylem development	54	3	0.64	0.026	plant-consistent	302
cold	down	MF	GO:0016762	xyloglucan:xyloglucosyl transferase activity	92	4	1.14	0.0274	plant-consistent	302
cold	down	CC	GO:0031463	Cul3-RING ubiquitin ligase complex	24	2	0.28	0.0312	plant-consistent	302
cold	down	BP	GO:0007389	pattern specification process	479	11	5.66	0.0339	plant-consistent	302
cold	down	BP	GO:0045597	positive regulation of cell differentiation	96	4	1.13	0.0346	plant-consistent	302
cold	down	BP	GO:0060255	regulation of macromolecule metabolic process	3611	42	42.67	0.0353	cross-kingdom (absent from Arabidopsis GO)	302
cold	down	MF	GO:0016647	oxidoreductase activity, acting on the CH-NH group of donors, oxygen as acceptor	25	2	0.31	0.0366	cross-kingdom (absent from Arabidopsis GO)	302
cold	down	BP	GO:0006468	protein phosphorylation	2430	35	28.71	0.037	plant-consistent	302
cold	down	MF	GO:0004553	hydrolase activity, hydrolyzing O-glycosyl compounds	584	19	7.22	0.0374	plant-consistent	302
cold	down	BP	GO:0055088	lipid homeostasis	105	3	1.24	0.0429	plant-consistent	302
cold	down	BP	GO:0006261	DNA-templated DNA replication	207	6	2.45	0.0452	plant-consistent	302
cold	down	BP	GO:0048439	flower morphogenesis	29	2	0.34	0.0458	plant-consistent	302
cold	down	BP	GO:0010648	negative regulation of cell communication	231	5	2.73	0.0462	cross-kingdom (absent from Arabidopsis GO)	302
cold	down	BP	GO:0023057	negative regulation of signaling	231	5	2.73	0.0462	cross-kingdom (absent from Arabidopsis GO)	302
cold	down	BP	GO:0055081	monoatomic anion homeostasis	69	3	0.82	0.0483	plant-consistent	302
cold	down	MF	GO:0015252	proton channel activity	16	2	0.2	0.0484	plant-consistent	302
cold	down	MF	GO:0046982	protein heterodimerization activity	66	3	0.82	0.0485	plant-consistent	302
cold	down	BP	GO:0006094	gluconeogenesis	30	2	0.35	0.0487	plant-consistent	302
cold	up	BP	GO:0016226	iron-sulfur cluster assembly	28	4	0.32	0.00027	plant-consistent	283
cold	up	MF	GO:0016717	oxidoreductase activity, acting on paired donors, with oxidation of a pair of donors resulting in the reduction of molecular oxygen to two molecules of water	28	4	0.3	0.00049	plant-consistent	283
cold	up	CC	GO:0043078	polar nucleus	6	2	0.07	0.0017	plant-consistent	283
cold	up	CC	GO:0048046	apoplast	525	14	5.71	0.0018	plant-consistent	283
cold	up	MF	GO:0005509	calcium ion binding	232	8	2.47	0.00357	plant-consistent	283
cold	up	BP	GO:0010030	positive regulation of seed germination	58	4	0.66	0.00428	plant-consistent	283
cold	up	MF	GO:0016857	racemase and epimerase activity, acting on carbohydrates and derivatives	18	3	0.19	0.00692	cross-kingdom (absent from Arabidopsis GO)	283
cold	up	BP	GO:0010231	maintenance of seed dormancy	12	2	0.14	0.00789	plant-consistent	283
cold	up	BP	GO:0009611	response to wounding	686	16	7.8	0.00812	plant-consistent	283
cold	up	MF	GO:0004869	cysteine-type endopeptidase inhibitor activity	13	2	0.14	0.00818	plant-consistent	283
cold	up	BP	GO:0010315	auxin export across the plasma membrane	38	3	0.43	0.00914	plant-consistent	283
cold	up	MF	GO:0042910	xenobiotic transmembrane transporter activity	86	5	0.92	0.01003	plant-consistent	283
cold	up	MF	GO:0042973	glucan endo-1,3-beta-D-glucosidase activity	17	2	0.18	0.01387	plant-consistent	283
cold	up	BP	GO:0034389	lipid droplet organization	17	2	0.19	0.01565	plant-consistent	283
cold	up	BP	GO:0015031	protein transport	627	6	7.13	0.01605	plant-consistent	283
cold	up	MF	GO:0003700	DNA-binding transcription factor activity	1642	27	17.52	0.0173	plant-consistent	283
cold	up	BP	GO:0019319	hexose biosynthetic process	32	2	0.36	0.02255	cross-kingdom (absent from Arabidopsis GO)	283
cold	up	BP	GO:0080024	indolebutyric acid metabolic process	21	2	0.24	0.02346	plant-consistent	283
cold	up	BP	GO:0006839	mitochondrial transport	92	4	1.05	0.02454	plant-consistent	283
cold	up	MF	GO:0030170	pyridoxal phosphate binding	103	4	1.1	0.02458	plant-consistent	283
cold	up	CC	GO:0005774	vacuolar membrane	697	14	7.58	0.0246	plant-consistent	283
cold	up	MF	GO:0043565	sequence-specific DNA binding	932	15	9.94	0.02803	plant-consistent	283
cold	up	MF	GO:0004602	glutathione peroxidase activity	26	2	0.28	0.03113	plant-consistent	283
cold	up	MF	GO:0005384	manganese ion transmembrane transporter activity	26	2	0.28	0.03113	plant-consistent	283
cold	up	BP	GO:0009753	response to jasmonic acid	508	11	5.78	0.03155	plant-consistent	283
cold	up	CC	GO:0005811	lipid droplet	41	3	0.45	0.032	plant-consistent	283
cold	up	BP	GO:0009932	cell tip growth	171	5	1.94	0.03462	plant-consistent	283
cold	up	BP	GO:0010951	negative regulation of endopeptidase activity	26	2	0.3	0.035	plant-consistent	283
cold	up	BP	GO:0071421	manganese ion transmembrane transport	26	2	0.3	0.035	plant-consistent	283
cold	up	BP	GO:0010023	proanthocyanidin biosynthetic process	26	2	0.3	0.035	plant-consistent	283
cold	up	MF	GO:0015297	antiporter activity	151	6	1.61	0.03507	plant-consistent	283
cold	up	MF	GO:0010329	auxin efflux transmembrane transporter activity	29	2	0.31	0.03809	plant-consistent	283
cold	up	MF	GO:0001067	transcription regulatory region nucleic acid binding	580	10	6.19	0.03997	cross-kingdom (absent from Arabidopsis GO)	283
cold	up	BP	GO:0080113	regulation of seed growth	28	2	0.32	0.04011	plant-consistent	283
cold	up	MF	GO:0016616	oxidoreductase activity, acting on the CH-OH group of donors, NAD or NADP as acceptor	278	11	2.97	0.04308	plant-consistent	283
cold	up	CC	GO:0019867	outer membrane	376	4	4.09	0.0431	cross-kingdom (absent from Arabidopsis GO)	283
cold	up	BP	GO:0006828	manganese ion transport	30	3	0.34	0.0444	plant-consistent	283
cold	up	BP	GO:0008643	carbohydrate transport	147	4	1.67	0.04446	plant-consistent	283
cold	up	CC	GO:0005743	mitochondrial inner membrane	183	5	1.99	0.0499	plant-consistent	283
drought	down	MF	GO:0008017	microtubule binding	190	18	4.16	2.1e-07	plant-consistent	553
drought	down	CC	GO:0000347	THO complex	11	4	0.24	6.7e-05	plant-consistent	553
drought	down	BP	GO:0005975	carbohydrate metabolic process	1157	43	25.86	8.4e-05	plant-consistent	553
drought	down	MF	GO:0004553	hydrolase activity, hydrolyzing O-glycosyl compounds	584	32	12.77	8.7e-05	plant-consistent	553
drought	down	BP	GO:0009294	DNA-mediated transformation	34	6	0.76	9.5e-05	implausible (curated)	553
drought	down	BP	GO:0006270	DNA replication initiation	34	8	0.76	1e-04	plant-consistent	553
drought	down	CC	GO:0005658	alpha DNA polymerase:primase complex	5	3	0.11	1e-04	plant-consistent	553
drought	down	CC	GO:0005886	plasma membrane	4206	126	92.27	1e-04	plant-consistent	553
drought	down	BP	GO:0007135	meiosis II	20	5	0.45	0.00011	plant-consistent	553
drought	down	BP	GO:0032392	DNA geometric change	66	8	1.48	0.00011	cross-kingdom (absent from Arabidopsis GO)	553
drought	down	MF	GO:0051753	mannan synthase activity	6	3	0.13	2e-04	plant-consistent	553
drought	down	CC	GO:0042555	MCM complex	6	3	0.13	2e-04	plant-consistent	553
drought	down	CC	GO:0005871	kinesin complex	75	8	1.65	0.00029	plant-consistent	553
drought	down	BP	GO:0010031	circumnutation	7	3	0.16	0.00036	plant-consistent	553
drought	down	MF	GO:0008574	plus-end-directed microtubule motor activity	18	4	0.39	0.00054	plant-consistent	553
drought	down	MF	GO:0016760	cellulose synthase (UDP-forming) activity	34	5	0.74	0.00081	plant-consistent	553
drought	down	CC	GO:0009505	plant-type cell wall	505	23	11.08	0.00191	plant-consistent	553
drought	down	MF	GO:0004672	protein kinase activity	2294	69	50.18	0.00208	plant-consistent	553
drought	down	BP	GO:0000727	double-strand break repair via break-induced replication	12	3	0.27	0.0021	plant-consistent	553
drought	down	BP	GO:0007231	osmosensory signaling pathway	12	3	0.27	0.0021	plant-consistent	553
drought	down	CC	GO:0009524	phragmoplast	106	8	2.33	0.00232	plant-consistent	553
drought	down	BP	GO:0007140	male meiotic nuclear division	43	5	0.96	0.00286	plant-consistent	553
drought	down	BP	GO:0032774	RNA biosynthetic process	3485	60	77.9	0.00321	cross-kingdom (absent from Arabidopsis GO)	553
drought	down	BP	GO:0009624	response to nematode	188	11	4.2	0.00347	plant-consistent	553
drought	down	CC	GO:0009504	cell plate	29	4	0.64	0.00351	plant-consistent	553
drought	down	BP	GO:0009059	macromolecule biosynthetic process	5246	102	117.27	0.00352	cross-kingdom (absent from Arabidopsis GO)	553
drought	down	MF	GO:0003688	DNA replication origin binding	15	3	0.33	0.00389	plant-consistent	553
drought	down	BP	GO:0071554	cell wall organization or biogenesis	889	38	19.87	0.00425	cross-kingdom (absent from Arabidopsis GO)	553
drought	down	MF	GO:0016757	glycosyltransferase activity	876	32	19.16	0.0045	plant-consistent	553
drought	down	MF	GO:0090440	abscisic acid transmembrane transporter activity	5	2	0.11	0.00457	plant-consistent	553
drought	down	BP	GO:0035865	cellular response to potassium ion	5	2	0.11	0.00477	plant-consistent	553
drought	down	BP	GO:0047496	vesicle transport along microtubule	5	2	0.11	0.00477	plant-consistent	553
drought	down	BP	GO:0030174	regulation of DNA-templated DNA replication initiation	16	3	0.36	0.005	plant-consistent	553
drought	down	BP	GO:0000082	G1/S transition of mitotic cell cycle	72	6	1.61	0.00504	plant-consistent	553
drought	down	BP	GO:1902410	mitotic cytokinetic process	51	5	1.14	0.00551	cross-kingdom (absent from Arabidopsis GO)	553
drought	down	BP	GO:0007018	microtubule-based movement	114	10	2.55	0.00563	plant-consistent	553
drought	down	MF	GO:0005524	ATP binding	2506	73	54.82	0.00663	plant-consistent	553
drought	down	CC	GO:0005656	nuclear pre-replicative complex	6	2	0.13	0.00679	plant-consistent	553
drought	down	BP	GO:0009263	deoxyribonucleotide biosynthetic process	12	3	0.27	0.00702	plant-consistent	553
drought	down	BP	GO:0015700	arsenite transport	22	3	0.49	0.00703	plant-consistent	553
drought	down	BP	GO:0006267	pre-replicative complex assembly involved in nuclear cell cycle DNA replication	6	2	0.13	0.00705	cross-kingdom (absent from Arabidopsis GO)	553
drought	down	BP	GO:0006272	leading strand elongation	6	2	0.13	0.00705	plant-consistent	553
drought	down	BP	GO:0000911	cytokinesis by cell plate formation	48	5	1.07	0.0082	plant-consistent	553
drought	down	MF	GO:0005504	fatty acid binding	7	2	0.15	0.00932	plant-consistent	553
drought	down	CC	GO:0030875	rDNA protrusion	7	2	0.15	0.00937	plant-consistent	553
drought	down	BP	GO:0009652	thigmotropism	7	2	0.16	0.00972	plant-consistent	553
drought	down	BP	GO:0006468	protein phosphorylation	2430	73	54.32	0.01031	plant-consistent	553
drought	down	MF	GO:0004185	serine-type carboxypeptidase activity	85	6	1.86	0.01086	plant-consistent	553
drought	down	BP	GO:0009556	microsporogenesis	40	4	0.89	0.01193	plant-consistent	553
drought	down	BP	GO:0010086	embryonic root morphogenesis	8	2	0.18	0.01277	plant-consistent	553
drought	down	BP	GO:1902975	mitotic DNA replication initiation	8	2	0.18	0.01277	plant-consistent	553
drought	down	BP	GO:0006279	premeiotic DNA replication	8	2	0.18	0.01277	plant-consistent	553
drought	down	BP	GO:0030244	cellulose biosynthetic process	113	7	2.53	0.01354	plant-consistent	553
drought	down	BP	GO:0000724	double-strand break repair via homologous recombination	93	10	2.08	0.01361	plant-consistent	553
drought	down	BP	GO:0009967	positive regulation of signal transduction	162	7	3.62	0.01402	plant-consistent	553
drought	down	BP	GO:0009926	auxin polar transport	102	6	2.28	0.01404	plant-consistent	553
drought	down	CC	GO:0005828	kinetochore microtubule	9	2	0.2	0.0156	plant-consistent	553
drought	down	BP	GO:0051754	meiotic sister chromatid cohesion, centromeric	9	2	0.2	0.01618	plant-consistent	553
drought	down	CC	GO:0000794	condensed nuclear chromosome	55	5	1.21	0.01662	plant-consistent	553
drought	down	BP	GO:2000026	regulation of multicellular organismal development	983	28	21.97	0.01693	plant-consistent	553
drought	down	MF	GO:0005546	phosphatidylinositol-4,5-bisphosphate binding	10	2	0.22	0.01913	plant-consistent	553
drought	down	MF	GO:0015105	arsenite transmembrane transporter activity	10	2	0.22	0.01913	plant-consistent	553
drought	down	CC	GO:0010005	cortical microtubule, transverse to long axis	10	2	0.22	0.01922	plant-consistent	553
drought	down	CC	GO:0031261	DNA replication preinitiation complex	10	2	0.22	0.01922	plant-consistent	553
drought	down	MF	GO:0004675	transmembrane receptor protein serine/threonine kinase activity	213	10	4.66	0.01926	plant-consistent	553
drought	down	BP	GO:0046685	response to arsenic-containing substance	26	3	0.58	0.0197	plant-consistent	553
drought	down	BP	GO:0015840	urea transport	21	3	0.47	0.01986	plant-consistent	553
drought	down	BP	GO:0007019	microtubule depolymerization	10	2	0.22	0.01992	plant-consistent	553
drought	down	CC	GO:0000779	condensed chromosome, centromeric region	42	4	0.92	0.02181	plant-consistent	553
drought	down	MF	GO:0003777	microtubule motor activity	75	8	1.64	0.02224	plant-consistent	553
drought	down	BP	GO:0007178	cell surface receptor protein serine/threonine kinase signaling pathway	228	11	5.1	0.02237	plant-consistent	553
drought	down	MF	GO:0030247	polysaccharide binding	188	9	4.11	0.02296	plant-consistent	553
drought	down	CC	GO:0005576	extracellular region	777	20	17.05	0.02316	plant-consistent	553
drought	down	BP	GO:0006275	regulation of DNA replication	83	9	1.86	0.02346	plant-consistent	553
drought	down	MF	GO:0016413	O-acetyltransferase activity	50	4	1.09	0.02359	plant-consistent	553
drought	down	CC	GO:0009506	plasmodesma	1282	39	28.12	0.02359	plant-consistent	553
drought	down	BP	GO:0007614	short-term memory	11	2	0.25	0.024	cross-kingdom (absent from Arabidopsis GO)	553
drought	down	BP	GO:0009143	nucleoside triphosphate catabolic process	11	2	0.25	0.024	plant-consistent	553
drought	down	BP	GO:0006261	DNA-templated DNA replication	207	18	4.63	0.02473	plant-consistent	553
drought	down	BP	GO:0000160	phosphorelay signal transduction system	193	6	4.31	0.0255	plant-consistent	553
drought	down	BP	GO:0022603	regulation of anatomical structure morphogenesis	293	14	6.55	0.0256	plant-consistent	553
drought	down	BP	GO:0042546	cell wall biogenesis	312	13	6.97	0.02581	plant-consistent	553
drought	down	BP	GO:0010923	negative regulation of phosphatase activity	29	3	0.65	0.02636	cross-kingdom (absent from Arabidopsis GO)	553
drought	down	MF	GO:0008810	cellulase activity	30	3	0.66	0.02727	plant-consistent	553
drought	down	BP	GO:0009963	positive regulation of flavonoid biosynthetic process	17	3	0.38	0.02827	plant-consistent	553
drought	down	BP	GO:0000077	DNA damage checkpoint signaling	40	3	0.89	0.02833	plant-consistent	553
drought	down	BP	GO:0042545	cell wall modification	242	8	5.41	0.02841	plant-consistent	553
drought	down	BP	GO:0032989	cellular anatomical entity morphogenesis	740	25	16.54	0.0298	cross-kingdom (absent from Arabidopsis GO)	553
drought	down	BP	GO:0010556	regulation of macromolecule biosynthetic process	3301	68	73.79	0.03039	cross-kingdom (absent from Arabidopsis GO)	553
drought	down	MF	GO:0047429	nucleoside triphosphate diphosphatase activity	13	2	0.28	0.03176	plant-consistent	553
drought	down	MF	GO:0016641	oxidoreductase activity, acting on the CH-NH2 group of donors, oxygen as acceptor	13	2	0.28	0.03176	cross-kingdom (absent from Arabidopsis GO)	553
drought	down	CC	GO:0031298	replication fork protection complex	13	2	0.29	0.03191	plant-consistent	553
drought	down	BP	GO:0045787	positive regulation of cell cycle	101	7	2.26	0.03264	plant-consistent	553
drought	down	BP	GO:0080168	abscisic acid transport	13	2	0.29	0.03304	plant-consistent	553
drought	down	MF	GO:0015250	water channel activity	56	4	1.22	0.03401	plant-consistent	553
drought	down	MF	GO:0008519	ammonium channel activity	34	3	0.74	0.03771	plant-consistent	553
drought	down	BP	GO:0009913	epidermal cell differentiation	27	3	0.6	0.03788	cross-kingdom (absent from Arabidopsis GO)	553
drought	down	BP	GO:0045764	positive regulation of amino acid metabolic process	14	2	0.31	0.03799	cross-kingdom (absent from Arabidopsis GO)	553
drought	down	BP	GO:0001947	heart looping	14	2	0.31	0.03799	cross-kingdom (absent from Arabidopsis GO)	553
drought	down	BP	GO:0033240	positive regulation of amine metabolic process	14	2	0.31	0.03799	cross-kingdom (absent from Arabidopsis GO)	553
drought	down	BP	GO:0007094	mitotic spindle assembly checkpoint signaling	14	2	0.31	0.03799	plant-consistent	553
drought	down	BP	GO:0042023	DNA endoreduplication	72	5	1.61	0.03955	plant-consistent	553
drought	down	CC	GO:0005618	cell wall	1053	42	23.1	0.03969	plant-consistent	553
drought	down	BP	GO:0046785	microtubule polymerization	20	3	0.45	0.04305	plant-consistent	553
drought	down	BP	GO:0000280	nuclear division	248	17	5.54	0.04318	plant-consistent	553
drought	down	BP	GO:0045144	meiotic sister chromatid segregation	15	2	0.34	0.0432	plant-consistent	553
drought	down	MF	GO:0097599	xylanase activity	20	2	0.44	0.04322	cross-kingdom (absent from Arabidopsis GO)	553
drought	down	BP	GO:0120036	plasma membrane bounded cell projection organization	113	5	2.53	0.04406	cross-kingdom (absent from Arabidopsis GO)	553
drought	down	BP	GO:0051952	regulation of amine transport	34	3	0.76	0.04408	cross-kingdom (absent from Arabidopsis GO)	553
drought	down	BP	GO:0071356	cellular response to tumor necrosis factor	16	2	0.36	0.04414	cross-kingdom (absent from Arabidopsis GO)	553
drought	down	BP	GO:0032272	negative regulation of protein polymerization	26	2	0.58	0.04416	cross-kingdom (absent from Arabidopsis GO)	553
drought	down	BP	GO:0009833	plant-type primary cell wall biogenesis	60	4	1.34	0.04509	plant-consistent	553
drought	down	BP	GO:0044703	multi-organism reproductive process	258	12	5.77	0.04529	cross-kingdom (absent from Arabidopsis GO)	553
drought	down	BP	GO:0009834	plant-type secondary cell wall biogenesis	83	4	1.86	0.046	plant-consistent	553
drought	down	BP	GO:0009826	unidimensional cell growth	425	16	9.5	0.047	plant-consistent	553
drought	down	CC	GO:0030496	midbody	16	2	0.35	0.04703	cross-kingdom (absent from Arabidopsis GO)	553
drought	down	BP	GO:0022412	cellular process involved in reproduction in multicellular organism	172	10	3.84	0.04812	cross-kingdom (absent from Arabidopsis GO)	553
drought	down	BP	GO:0051290	protein heterotetramerization	16	2	0.36	0.04866	plant-consistent	553
drought	down	BP	GO:0010332	response to gamma radiation	43	4	0.96	0.04901	plant-consistent	553
drought	down	BP	GO:0071103	DNA conformation change	142	13	3.17	0.04986	cross-kingdom (absent from Arabidopsis GO)	553
drought	up	BP	GO:0006572	L-tyrosine catabolic process	11	3	0.08	7e-05	plant-consistent	193
drought	up	BP	GO:0010600	regulation of auxin biosynthetic process	17	3	0.13	0.00028	plant-consistent	193
drought	up	BP	GO:0009737	response to abscisic acid	943	16	7.24	0.00126	plant-consistent	193
drought	up	BP	GO:2000904	regulation of starch metabolic process	10	2	0.08	0.00253	plant-consistent	193
drought	up	BP	GO:0005992	trehalose biosynthetic process	10	2	0.08	0.00253	plant-consistent	193
drought	up	BP	GO:0046886	positive regulation of hormone biosynthetic process	10	2	0.08	0.00253	cross-kingdom (absent from Arabidopsis GO)	193
drought	up	MF	GO:0001067	transcription regulatory region nucleic acid binding	580	10	3.95	0.0026	cross-kingdom (absent from Arabidopsis GO)	193
drought	up	BP	GO:0010231	maintenance of seed dormancy	12	2	0.09	0.00368	plant-consistent	193
drought	up	MF	GO:0043565	sequence-specific DNA binding	932	13	6.35	0.0039	plant-consistent	193
drought	up	BP	GO:0009845	seed germination	323	12	2.48	0.00445	plant-consistent	193
drought	up	MF	GO:0016157	sucrose synthase activity	15	2	0.1	0.0046	plant-consistent	193
drought	up	CC	GO:0012511	monolayer-surrounded lipid storage body	15	2	0.11	0.005	plant-consistent	193
drought	up	BP	GO:0016123	xanthophyll biosynthetic process	14	2	0.11	0.00502	plant-consistent	193
drought	up	BP	GO:0009744	response to sucrose	146	5	1.12	0.00543	plant-consistent	193
drought	up	BP	GO:0009739	response to gibberellin	279	6	2.14	0.00625	plant-consistent	193
drought	up	MF	GO:0003950	NAD+ poly-ADP-ribosyltransferase activity	18	2	0.12	0.0066	plant-consistent	193
drought	up	BP	GO:0071281	cellular response to iron ion	99	4	0.76	0.00717	plant-consistent	193
drought	up	BP	GO:0006571	L-tyrosine biosynthetic process	17	2	0.13	0.00739	plant-consistent	193
drought	up	BP	GO:0030026	intracellular manganese ion homeostasis	18	2	0.14	0.00827	plant-consistent	193
drought	up	MF	GO:0005351	carbohydrate:proton symporter activity	62	3	0.42	0.0087	plant-consistent	193
drought	up	MF	GO:0003700	DNA-binding transcription factor activity	1642	20	11.19	0.0099	plant-consistent	193
drought	up	CC	GO:0009705	plant-type vacuole membrane	182	5	1.3	0.01	plant-consistent	193
drought	up	BP	GO:0010030	positive regulation of seed germination	58	3	0.45	0.01007	plant-consistent	193
drought	up	BP	GO:0010029	regulation of seed germination	117	6	0.9	0.01009	plant-consistent	193
drought	up	BP	GO:0006560	L-proline metabolic process	20	2	0.15	0.01017	plant-consistent	193
drought	up	MF	GO:0015149	hexose transmembrane transporter activity	69	3	0.47	0.0117	plant-consistent	193
drought	up	BP	GO:0042538	hyperosmotic salinity response	115	4	0.88	0.01199	plant-consistent	193
drought	up	BP	GO:1904659	D-glucose transmembrane transport	62	3	0.48	0.01208	plant-consistent	193
drought	up	BP	GO:0170035	L-amino acid catabolic process	38	5	0.29	0.01288	cross-kingdom (absent from Arabidopsis GO)	193
drought	up	BP	GO:0006879	intracellular iron ion homeostasis	24	2	0.18	0.01448	plant-consistent	193
drought	up	BP	GO:0006570	tyrosine metabolic process	30	6	0.23	0.01483	plant-consistent	193
drought	up	BP	GO:0170040	proteinogenic amino acid catabolic process	40	5	0.31	0.01512	cross-kingdom (absent from Arabidopsis GO)	193
drought	up	BP	GO:1902600	proton transmembrane transport	190	5	1.46	0.01579	plant-consistent	193
drought	up	CC	GO:0005829	cytosol	2609	28	18.67	0.016	plant-consistent	193
drought	up	BP	GO:0001101	response to acid chemical	2193	32	16.84	0.01729	plant-consistent	193
drought	up	BP	GO:1902456	regulation of stomatal opening	27	2	0.21	0.01814	plant-consistent	193
drought	up	BP	GO:0080113	regulation of seed growth	28	2	0.22	0.01944	plant-consistent	193
drought	up	MF	GO:0015145	monosaccharide transmembrane transporter activity	72	4	0.49	0.02	plant-consistent	193
drought	up	BP	GO:0009646	response to absence of light	76	3	0.58	0.02077	plant-consistent	193
drought	up	BP	GO:0009688	abscisic acid biosynthetic process	29	2	0.22	0.02078	plant-consistent	193
drought	up	MF	GO:0016846	carbon-sulfur lyase activity	62	3	0.42	0.021	plant-consistent	193
drought	up	BP	GO:0044550	secondary metabolite biosynthetic process	734	11	5.64	0.02131	cross-kingdom (absent from Arabidopsis GO)	193
drought	up	MF	GO:0016208	AMP binding	34	2	0.23	0.0224	plant-consistent	193
drought	up	BP	GO:0015749	monosaccharide transmembrane transport	72	4	0.55	0.02251	plant-consistent	193
drought	up	BP	GO:0009201	ribonucleoside triphosphate biosynthetic process	96	3	0.74	0.02268	cross-kingdom (absent from Arabidopsis GO)	193
drought	up	BP	GO:0033037	polysaccharide localization	111	2	0.85	0.02284	cross-kingdom (absent from Arabidopsis GO)	193
drought	up	MF	GO:0008061	chitin binding	35	2	0.24	0.0237	plant-consistent	193
drought	up	BP	GO:0005983	starch catabolic process	34	2	0.26	0.02801	plant-consistent	193
drought	up	BP	GO:0090697	post-embryonic plant organ morphogenesis	290	4	2.23	0.03022	plant-consistent	193
drought	up	BP	GO:0005985	sucrose metabolic process	36	2	0.28	0.03114	plant-consistent	193
drought	up	BP	GO:0046898	response to cycloheximide	37	2	0.28	0.03276	plant-consistent	193
drought	up	MF	GO:0030170	pyridoxal phosphate binding	103	3	0.7	0.0334	plant-consistent	193
drought	up	MF	GO:0008199	ferric iron binding	5	1	0.03	0.0336	plant-consistent	193
drought	up	MF	GO:0003962	cystathionine gamma-synthase activity	5	1	0.03	0.0336	plant-consistent	193
drought	up	MF	GO:0010295	(+)-abscisic acid 8'-hydroxylase activity	5	1	0.03	0.0336	plant-consistent	193
drought	up	MF	GO:0045551	cinnamyl-alcohol dehydrogenase activity	5	1	0.03	0.0336	plant-consistent	193
drought	up	MF	GO:0016702	oxidoreductase activity, acting on single donors with incorporation of molecular oxygen, incorporation of two atoms of oxygen	81	4	0.55	0.034	plant-consistent	193
drought	up	CC	GO:0048046	apoplast	525	8	3.76	0.035	plant-consistent	193
drought	up	BP	GO:0060992	response to fungicide	39	2	0.3	0.03608	cross-kingdom (absent from Arabidopsis GO)	193
drought	up	BP	GO:0042866	pyruvate biosynthetic process	39	2	0.3	0.03608	cross-kingdom (absent from Arabidopsis GO)	193
drought	up	BP	GO:0071695	anatomical structure maturation	249	6	1.91	0.03777	cross-kingdom (absent from Arabidopsis GO)	193
drought	up	BP	GO:0045912	negative regulation of carbohydrate metabolic process	5	1	0.04	0.03782	cross-kingdom (absent from Arabidopsis GO)	193
drought	up	BP	GO:0010255	glucose mediated signaling pathway	5	1	0.04	0.03782	plant-consistent	193
drought	up	BP	GO:0006559	L-phenylalanine catabolic process	5	1	0.04	0.03782	plant-consistent	193
drought	up	CC	GO:0005634	nucleus	4854	38	34.73	0.038	plant-consistent	193
drought	up	BP	GO:0010162	seed dormancy process	53	4	0.41	0.03867	plant-consistent	193
drought	up	BP	GO:0051651	maintenance of location in cell	41	2	0.31	0.03954	cross-kingdom (absent from Arabidopsis GO)	193
drought	up	BP	GO:0006793	phosphorus metabolic process	3533	22	27.14	0.03958	plant-consistent	193
drought	up	MF	GO:0004838	L-tyrosine-2-oxoglutarate transaminase activity	6	1	0.04	0.0402	plant-consistent	193
drought	up	MF	GO:0004568	chitinase activity	47	2	0.32	0.0408	plant-consistent	193
drought	up	CC	GO:0009535	chloroplast thylakoid membrane	264	5	1.89	0.041	plant-consistent	193
drought	up	CC	GO:0043078	polar nucleus	6	1	0.04	0.042	plant-consistent	193
drought	up	BP	GO:0009749	response to glucose	61	3	0.47	0.04268	plant-consistent	193
drought	up	BP	GO:0019320	hexose catabolic process	12	2	0.09	0.04494	plant-consistent	193
drought	up	BP	GO:0010021	amylopectin biosynthetic process	6	1	0.05	0.04522	plant-consistent	193
drought	up	BP	GO:0019388	galactose catabolic process	6	1	0.05	0.04522	plant-consistent	193
drought	up	BP	GO:0032801	receptor catabolic process	6	1	0.05	0.04522	cross-kingdom (absent from Arabidopsis GO)	193
drought	up	BP	GO:0009446	putrescine biosynthetic process	6	1	0.05	0.04522	plant-consistent	193
drought	up	BP	GO:0009959	negative gravitropism	6	1	0.05	0.04522	plant-consistent	193
drought	up	BP	GO:0009148	pyrimidine nucleoside triphosphate biosynthetic process	6	1	0.05	0.04522	cross-kingdom (absent from Arabidopsis GO)	193
drought	up	BP	GO:0009684	indoleacetic acid biosynthetic process	6	1	0.05	0.04522	plant-consistent	193
drought	up	BP	GO:0051354	negative regulation of oxidoreductase activity	6	1	0.05	0.04522	cross-kingdom (absent from Arabidopsis GO)	193
drought	up	BP	GO:0032365	intracellular lipid transport	6	1	0.05	0.04522	plant-consistent	193
drought	up	MF	GO:0015368	calcium:monoatomic cation antiporter activity	7	1	0.05	0.0467	plant-consistent	193
drought	up	MF	GO:0051118	glucan endo-1,3-alpha-glucosidase activity	7	1	0.05	0.0467	cross-kingdom (absent from Arabidopsis GO)	193
drought	up	MF	GO:0005471	ATP:ADP antiporter activity	7	1	0.05	0.0467	plant-consistent	193
drought	up	MF	GO:0016813	hydrolase activity, acting on carbon-nitrogen (but not peptide) bonds, in linear amidines	7	1	0.05	0.0467	cross-kingdom (absent from Arabidopsis GO)	193
drought	up	MF	GO:0016833	oxo-acid-lyase activity	7	1	0.05	0.0467	cross-kingdom (absent from Arabidopsis GO)	193
drought	up	BP	GO:0010286	heat acclimation	45	2	0.35	0.0468	plant-consistent	193
drought	up	CC	GO:0044232	organelle membrane contact site	7	1	0.05	0.049	cross-kingdom (absent from Arabidopsis GO)	193
