## Supplementary Table S6 for "Comparative genomics of abiotic stress response in Norway spruce and Scots pine"

### Sheet: Table S6
Table S6. Non-synonymous to synonymous substitution rate (dN/dS, Yang & Nielsen 2000) across cross-species co-expression conservation categories.
Co-expression category	n (1:1 pairs)	Median dN/dS	IQR lower (Q1)	IQR upper (Q3)	Wilcoxon W (vs not_coex)	P (vs not_coex)	P_adj (BH)
Conserved	1155	0.276	0.186	0.384	1288066	4.0e-44	1.6e-43
Cold-specific	1760	0.326	0.22	0.444	2401709	1.8e-11	2.4e-11
Drought-specific	2210	0.33	0.231	0.453	3103488	2.1e-08	2.1e-08
Multi-tissue	4444	0.309	0.219	0.415	5714476	5.7e-35	1.1e-34
Not co-expressed	3087	0.358	0.25	0.489	—	—	—
Footnote: dN/dS estimated for 13,538 Picea abies–Pinus sylvestris 1:1 ortholog pairs under the Yang & Nielsen (2000) maximum-likelihood codon model (BioPython Bio.codonalign, method="YN00"); pairs with dS outside (0,5) or dN/dS>10 excluded (12,656 pairs retained). Categories assigned from cross-species co-expressolog conservation across the four stress–tissue comparisons. Two-sided Wilcoxon rank-…
