## Supplementary Table S7 for "Comparative genomics of abiotic stress response in Norway spruce and Scots pine"

### Sheet: Table S7
Table S7. Sensitivity of the co-expression conservation categories and the dN/dS gradient to the co-expressolog evidence thresholds. Categories were re-derived from the weighted co-expressolog gene pairs across a range of summed -log10 MaxpVal cut-offs (C_SUM for the conserved category; C_SUM_STRESS for the stress-specific and multi-tissue categories); the baseline (structural) configuration repr…
config	n_conserved	n_cold	n_drought	n_multi	n_not_coex	med_conserved	med_multi	med_cold	med_drought	med_not_coex	conserved_lowest&not_coex_highest	W_cons_vs_not_coex	p_cons_vs_not_coex	sharedSD_OR_drought_specific	sharedSD_OR_not_coex
Baseline (structural; as published)	1890	5096	7687	10316	18062	0.28	0.312	0.329	0.327	0.371	True	842625	9.6e-48	2.26	0.3
C_SUM=10, stress=5	1888	3759	5698	10267	21439	0.28	0.311	0.323	0.32	0.362	True	1333811	1.8e-46	2.29	0.41
C_SUM=15, stress=8	1882	3192	4836	9959	23182	0.279	0.31	0.322	0.318	0.359	True	1563510	9.8e-45	2.07	0.49
C_SUM=20, stress=10	1867	2883	4438	9747	24116	0.279	0.31	0.321	0.316	0.358	True	1688604	3.7e-43	2	0.53
C_SUM=30, stress=15	1820	2430	3714	9208	25879	0.28	0.309	0.319	0.316	0.356	True	1941626	1.4e-40	1.92	0.62
